# Systematic benchmark of state-of-the-art variant calling pipelines identifies major factors affecting accuracy of coding sequence variant discovery

**DOI:** 10.1101/2021.04.13.439626

**Authors:** Ruslan Abasov, Varvara E. Tvorogova, Andrey S. Glotov, Alexander V. Predeus, Yury A. Barbitoff

## Abstract

Accurate variant detection in the coding regions of the human genome is a key requirement for molecular diagnostics of Mendelian disorders. Efficiency of variant discovery from nextgeneration sequencing (NGS) data depends on multiple factors, including reproducible coverage biases of NGS methods and the performance of read alignment and variant calling software. In this work, we systematically evaluated the performance of 4 popular short read aligners (Bowtie2, BWA, Isaac, and Novoalign) and 6 variant calling and filtering methods (based on DeepVariant, Genome Analysis ToolKit (GATK), FreeBayes, and Strelka2) using a set of 10 “gold standard” WES and WGS datasets. Our results suggest that Bowtie2 performs significantly worse than other aligners and should not be used for medical variant calling. When other aligners were used, the accuracy of variant discovery mostly depended on the variant caller and not the read aligner. Among the tested variant callers, DeepVariant consistently showed the best performance and the highest robustness, with other state-of-the-art tools, i.e. Strelka2 and GATK with 1D convolutional neural network variant scoring, also showing high performance on both WES and WGS data. The results show surprisingly large differences in the performance of cutting-edge tools even on high confidence regions of the coding genome. This highlights the importance of regular benchmarking of quickly evolving tools and pipelines. Finally, we discuss the need for a more diverse set of gold standard genomes (e.g. of African, Hispanic, or mixed ancestry) that would allow to control for deep learning model overfitting. For similar reasons there is a need for better variant caller assessment in the repetitive regions of the coding genome.
