## Supplementary material for "Systematic benchmark of state-of-the-art variant calling pipelines identifies major factors affecting accuracy of coding sequence variant discovery": Table S1

### Sheet: main_pipeline_stats
Sample	Data type	Aligner	Caller	Variant class	F1 Score	Precision	Recall
HG001	EXOME	BT	DV	INDEL	0.941893	0.993056	0.895745
HG001	EXOME	BT	DV	SNP	0.975099	0.997375	0.953796
HG001	EXOME	BT	FB	INDEL	0.855701	0.965879	0.768085
HG001	EXOME	BT	FB	SNP	0.967822	0.99842	0.939043
HG001	EXOME	BT	G1	INDEL	0.900734	0.961995	0.846809
HG001	EXOME	BT	G1	SNP	0.968035	0.997717	0.940068
HG001	EXOME	BT	G2	INDEL	0.865739	0.961637	0.787234
HG001	EXOME	BT	G2	SNP	0.765295	0.998023	0.620582
HG001	EXOME	BT	GH	INDEL	0.921546	0.976636	0.87234
HG001	EXOME	BT	GH	SNP	0.953037	0.999606	0.910614
HG001	EXOME	BT	ST	INDEL	0.895767	0.94023	0.855319
HG001	EXOME	BT	ST	SNP	0.973115	0.997151	0.95021
HG001	EXOME	BW	DV	INDEL	0.937617	0.986175	0.893617
HG001	EXOME	BW	DV	SNP	0.975816	0.996529	0.955947
HG001	EXOME	BW	FB	INDEL	0.885651	0.960976	0.821277
HG001	EXOME	BW	FB	SNP	0.972217	0.99645	0.949134
HG001	EXOME	BW	G1	INDEL	0.908926	0.966981	0.857447
HG001	EXOME	BW	G1	SNP	0.968581	0.992368	0.945907
HG001	EXOME	BW	G2	INDEL	0.862369	0.966146	0.778723
HG001	EXOME	BW	G2	SNP	0.737507	0.994954	0.585903
HG001	EXOME	BW	GH	INDEL	0.918478	0.969767	0.87234
HG001	EXOME	BW	GH	SNP	0.968669	0.995673	0.94309
HG001	EXOME	BW	ST	INDEL	0.917033	0.971831	0.868085
HG001	EXOME	BW	ST	SNP	0.973086	0.993172	0.953796
HG001	EXOME	IS	DV	INDEL	0.847939	0.779335	0.929787
HG001	EXOME	IS	DV	SNP	0.966772	0.972281	0.961326
HG001	EXOME	IS	FB	INDEL	0.917704	0.965438	0.874468
HG001	EXOME	IS	FB	SNP	0.972461	0.996399	0.949647
HG001	EXOME	IS	G1	INDEL	0.819475	0.764493	0.882979
HG001	EXOME	IS	G1	SNP	0.968126	0.987117	0.949851
HG001	EXOME	IS	G2	INDEL	0.779141	0.75	0.810638
HG001	EXOME	IS	G2	SNP	0.741993	0.983425	0.595738
HG001	EXOME	IS	GH	INDEL	0.885382	0.875256	0.895745
HG001	EXOME	IS	GH	SNP	0.969813	0.995469	0.945446
HG001	EXOME	IS	ST	INDEL	0.885022	0.884937	0.885106
HG001	EXOME	IS	ST	SNP	0.973502	0.992653	0.955076
HG001	EXOME	NO	DV	INDEL	0.940861	0.990762	0.895745
HG001	EXOME	NO	DV	SNP	0.975735	0.996581	0.955742
HG001	EXOME	NO	FB	INDEL	0.900549	0.975669	0.83617
HG001	EXOME	NO	FB	SNP	0.972503	0.997844	0.948417
HG001	EXOME	NO	G1	INDEL	0.905685	0.962353	0.855319
HG001	EXOME	NO	G1	SNP	0.971686	0.995167	0.949288
HG001	EXOME	NO	G2	INDEL	0.862369	0.966146	0.778723
HG001	EXOME	NO	G2	SNP	0.747232	0.995735	0.597992
HG001	EXOME	NO	GH	INDEL	0.921715	0.974359	0.874468
HG001	EXOME	NO	GH	SNP	0.969711	0.997078	0.943807
HG001	EXOME	NO	ST	INDEL	0.922174	0.983452	0.868085
HG001	EXOME	NO	ST	SNP	0.973402	0.994389	0.953283
HG001	GENOME	BT	DV	INDEL	0.981798	0.985944	0.977688
HG001	GENOME	BT	DV	SNP	0.996416	0.99702	0.995813
HG001	GENOME	BT	FB	INDEL	0.865628	0.977273	0.776876
HG001	GENOME	BT	FB	SNP	0.967665	0.998177	0.938963
HG001	GENOME	BT	G1	INDEL	0.976187	0.997925	0.955375
HG001	GENOME	BT	G1	SNP	0.987638	0.989865	0.985422
HG001	GENOME	BT	G2	INDEL	0.976257	0.995868	0.957404
HG001	GENOME	BT	G2	SNP	0.987836	0.990416	0.98527
HG001	GENOME	BT	GH	INDEL	0.98257	0.995918	0.969574
HG001	GENOME	BT	GH	SNP	0.959404	0.999126	0.92272
HG001	GENOME	BT	ST	INDEL	0.83372	0.960836	0.736308
HG001	GENOME	BT	ST	SNP	0.838732	0.985295	0.730125
HG001	GENOME	BW	DV	INDEL	0.989987	0.988095	0.991886
HG001	GENOME	BW	DV	SNP	0.997304	0.996225	0.998386
HG001	GENOME	BW	FB	INDEL	0.902141	0.974537	0.839757
HG001	GENOME	BW	FB	SNP	0.979056	0.992842	0.965648
HG001	GENOME	BW	G1	INDEL	0.965348	0.955253	0.975659
HG001	GENOME	BW	G1	SNP	0.99239	0.991391	0.993392
HG001	GENOME	BW	G2	INDEL	0.971076	0.966535	0.975659
HG001	GENOME	BW	G2	SNP	0.992441	0.991441	0.993442
HG001	GENOME	BW	GH	INDEL	0.964086	0.939623	0.989858
HG001	GENOME	BW	GH	SNP	0.986494	0.989246	0.983757
HG001	GENOME	BW	ST	INDEL	0.988964	0.988072	0.989858
HG001	GENOME	BW	ST	SNP	0.994711	0.99321	0.996217
HG001	GENOME	IS	DV	INDEL	0.990025	0.986166	0.993915
HG001	GENOME	IS	DV	SNP	0.997354	0.996425	0.998285
HG001	GENOME	IS	FB	INDEL	0.930755	0.982262	0.884381
HG001	GENOME	IS	FB	SNP	0.978208	0.992165	0.964639
HG001	GENOME	IS	G1	INDEL	0.972113	0.966601	0.977688
HG001	GENOME	IS	G1	SNP	0.992591	0.99179	0.993392
HG001	GENOME	IS	G2	INDEL	0.971932	0.970238	0.973631
HG001	GENOME	IS	G2	SNP	0.992463	0.991838	0.993089
HG001	GENOME	IS	GH	INDEL	0.978291	0.96699	0.989858
HG001	GENOME	IS	GH	SNP	0.987424	0.990607	0.984262
HG001	GENOME	IS	ST	INDEL	0.987853	0.991968	0.983773
HG001	GENOME	IS	ST	SNP	0.995841	0.995264	0.996418
HG001	GENOME	NO	DV	INDEL	0.989004	0.986139	0.991886
HG001	GENOME	NO	DV	SNP	0.997304	0.996225	0.998386
HG001	GENOME	NO	FB	INDEL	0.925216	0.979955	0.876268
HG001	GENOME	NO	FB	SNP	0.978975	0.995463	0.963025
HG001	GENOME	NO	G1	INDEL	0.976805	0.98	0.973631
HG001	GENOME	NO	G1	SNP	0.992343	0.990945	0.993745
HG001	GENOME	NO	G2	INDEL	0.97778	0.981964	0.973631
HG001	GENOME	NO	G2	SNP	0.99264	0.99199	0.993291
HG001	GENOME	NO	GH	INDEL	0.984038	0.980276	0.98783
HG001	GENOME	NO	GH	SNP	0.987777	0.991062	0.984514
HG001	GENOME	NO	ST	INDEL	0.990936	0.992016	0.989858
HG001	GENOME	NO	ST	SNP	0.994984	0.994357	0.995611
HG002	EXOME	BT	DV	INDEL	0.972902	0.977376	0.968468
HG002	EXOME	BT	DV	SNP	0.997633	0.998277	0.996989
HG002	EXOME	BT	FB	INDEL	0.879643	0.967655	0.806306
HG002	EXOME	BT	FB	SNP	0.990811	0.99918	0.982582
HG002	EXOME	BT	G1	INDEL	0.94387	0.983092	0.907658
HG002	EXOME	BT	G1	SNP	0.981398	0.999053	0.964357
HG002	EXOME	BT	G2	INDEL	0.896044	0.981432	0.824324
HG002	EXOME	BT	G2	SNP	0.69879	0.9995	0.537175
HG002	EXOME	BT	GH	INDEL	0.972858	0.979592	0.966216
HG002	EXOME	BT	GH	SNP	0.974055	0.999774	0.949626
HG002	EXOME	BT	ST	INDEL	0.964595	0.979167	0.95045
HG002	EXOME	BT	ST	SNP	0.996039	0.998541	0.993549
HG002	EXOME	BW	DV	INDEL	0.985298	0.99093	0.97973
HG002	EXOME	BW	DV	SNP	0.996969	0.994914	0.999032
HG002	EXOME	BW	FB	INDEL	0.913551	0.949029	0.880631
HG002	EXOME	BW	FB	SNP	0.992503	0.992156	0.99285
HG002	EXOME	BW	G1	INDEL	0.959934	0.979167	0.941441
HG002	EXOME	BW	G1	SNP	0.985555	0.991778	0.97941
HG002	EXOME	BW	G2	INDEL	0.903029	0.979221	0.837838
HG002	EXOME	BW	G2	SNP	0.693411	0.997075	0.531531
HG002	EXOME	BW	GH	INDEL	0.972116	0.969027	0.975225
HG002	EXOME	BW	GH	SNP	0.990165	0.992544	0.987796
HG002	EXOME	BW	ST	INDEL	0.971807	0.975169	0.968468
HG002	EXOME	BW	ST	SNP	0.995334	0.992885	0.997796
HG002	EXOME	IS	DV	INDEL	0.978551	0.9819	0.975225
HG002	EXOME	IS	DV	SNP	0.996594	0.99438	0.998817
HG002	EXOME	IS	FB	INDEL	0.948182	0.96934	0.927928
HG002	EXOME	IS	FB	SNP	0.991556	0.992036	0.991076
HG002	EXOME	IS	G1	INDEL	0.953288	0.967816	0.939189
HG002	EXOME	IS	G1	SNP	0.98643	0.991953	0.980969
HG002	EXOME	IS	G2	INDEL	0.902419	0.971722	0.842342
HG002	EXOME	IS	G2	SNP	0.706348	0.997547	0.546745
HG002	EXOME	IS	GH	INDEL	0.975431	0.973392	0.977477
HG002	EXOME	IS	GH	SNP	0.990515	0.992922	0.988119
HG002	EXOME	IS	ST	INDEL	0.971944	0.970917	0.972973
HG002	EXOME	IS	ST	SNP	0.996108	0.994693	0.997527
HG002	EXOME	NO	DV	INDEL	0.986481	0.988739	0.984234
HG002	EXOME	NO	DV	SNP	0.997183	0.995393	0.998979
HG002	EXOME	NO	FB	INDEL	0.937355	0.966507	0.90991
HG002	EXOME	NO	FB	SNP	0.993785	0.994722	0.99285
HG002	EXOME	NO	G1	INDEL	0.962415	0.977064	0.948198
HG002	EXOME	NO	G1	SNP	0.989022	0.992367	0.9857
HG002	EXOME	NO	G2	INDEL	0.909644	0.979487	0.849099
HG002	EXOME	NO	G2	SNP	0.699836	0.996918	0.539165
HG002	EXOME	NO	GH	INDEL	0.975431	0.973392	0.977477
HG002	EXOME	NO	GH	SNP	0.990705	0.992925	0.988495
HG002	EXOME	NO	ST	INDEL	0.972968	0.975225	0.970721
HG002	EXOME	NO	ST	SNP	0.99651	0.995228	0.997796
HG002	GENOME	BT	DV	INDEL	0.991368	0.99784	0.984979
HG002	GENOME	BT	DV	SNP	0.997031	0.998036	0.996028
HG002	GENOME	BT	FB	INDEL	0.876755	0.97878	0.793991
HG002	GENOME	BT	FB	SNP	0.970724	0.999047	0.943962
HG002	GENOME	BT	G1	INDEL	0.980505	0.991285	0.969957
HG002	GENOME	BT	G1	SNP	0.988339	0.989019	0.987659
HG002	GENOME	BT	G2	INDEL	0.976355	0.980645	0.972103
HG002	GENOME	BT	G2	SNP	0.987782	0.988488	0.987076
HG002	GENOME	BT	GH	INDEL	0.978609	0.978678	0.978541
HG002	GENOME	BT	GH	SNP	0.961344	0.999485	0.926006
HG002	GENOME	BT	ST	INDEL	0.757653	0.933962	0.637339
HG002	GENOME	BT	ST	SNP	0.722631	0.972409	0.574947
HG002	GENOME	BW	DV	INDEL	0.995722	0.995736	0.995708
HG002	GENOME	BW	DV	SNP	0.998571	0.99799	0.999153
HG002	GENOME	BW	FB	INDEL	0.891912	0.960298	0.832618
HG002	GENOME	BW	FB	SNP	0.982365	0.994303	0.97071
HG002	GENOME	BW	G1	INDEL	0.980652	0.984946	0.976395
HG002	GENOME	BW	G1	SNP	0.994073	0.993179	0.994968
HG002	GENOME	BW	G2	INDEL	0.980652	0.984946	0.976395
HG002	GENOME	BW	G2	SNP	0.994044	0.993544	0.994544
HG002	GENOME	BW	GH	INDEL	0.979854	0.972689	0.987124
HG002	GENOME	BW	GH	SNP	0.988388	0.991681	0.985117
HG002	GENOME	BW	ST	INDEL	0.983867	0.987069	0.980687
HG002	GENOME	BW	ST	SNP	0.995741	0.99461	0.996875
HG002	GENOME	IS	DV	INDEL	0.993576	0.99359	0.993562
HG002	GENOME	IS	DV	SNP	0.998227	0.997251	0.999206
HG002	GENOME	IS	FB	INDEL	0.930466	0.974118	0.890558
HG002	GENOME	IS	FB	SNP	0.981842	0.994566	0.969439
HG002	GENOME	IS	G1	INDEL	0.976584	0.972516	0.980687
HG002	GENOME	IS	G1	SNP	0.994098	0.993388	0.994809
HG002	GENOME	IS	G2	INDEL	0.975431	0.974468	0.976395
HG002	GENOME	IS	G2	SNP	0.993833	0.993123	0.994544
HG002	GENOME	IS	GH	INDEL	0.980986	0.970772	0.991416
HG002	GENOME	IS	GH	SNP	0.989075	0.992689	0.985487
HG002	GENOME	IS	ST	INDEL	0.989282	0.989293	0.98927
HG002	GENOME	IS	ST	SNP	0.996296	0.995295	0.997299
HG002	GENOME	NO	DV	INDEL	0.996794	0.995736	0.997854
HG002	GENOME	NO	DV	SNP	0.998439	0.997778	0.9991
HG002	GENOME	NO	FB	INDEL	0.926202	0.983092	0.875536
HG002	GENOME	NO	FB	SNP	0.982014	0.995591	0.968803
HG002	GENOME	NO	G1	INDEL	0.979654	0.980769	0.978541
HG002	GENOME	NO	G1	SNP	0.994734	0.993866	0.995604
HG002	GENOME	NO	G2	INDEL	0.981703	0.987069	0.976395
HG002	GENOME	NO	G2	SNP	0.994414	0.994019	0.994809
HG002	GENOME	NO	GH	INDEL	0.983017	0.976842	0.98927
HG002	GENOME	NO	GH	SNP	0.990002	0.994019	0.986017
HG002	GENOME	NO	ST	INDEL	0.984925	0.989201	0.980687
HG002	GENOME	NO	ST	SNP	0.996109	0.995556	0.996663
HG003	EXOME	BT	DV	INDEL	0.975156	0.985748	0.964789
HG003	EXOME	BT	DV	SNP	0.997673	0.997998	0.997349
HG003	EXOME	BT	FB	INDEL	0.885911	0.964384	0.819249
HG003	EXOME	BT	FB	SNP	0.989899	0.999284	0.980689
HG003	EXOME	BT	G1	INDEL	0.95559	0.980488	0.931925
HG003	EXOME	BT	G1	SNP	0.991586	0.99841	0.984854
HG003	EXOME	BT	G2	INDEL	0.923198	0.979221	0.873239
HG003	EXOME	BT	G2	SNP	0.779658	0.998817	0.639368
HG003	EXOME	BT	GH	INDEL	0.970563	0.978824	0.962441
HG003	EXOME	BT	GH	SNP	0.974268	0.999488	0.950289
HG003	EXOME	BT	ST	INDEL	0.973922	0.98568	0.962441
HG003	EXOME	BT	ST	SNP	0.99585	0.99864	0.993076
HG003	EXOME	BW	DV	INDEL	0.990521	1	0.981221
HG003	EXOME	BW	DV	SNP	0.998567	0.998324	0.99881
HG003	EXOME	BW	FB	INDEL	0.931814	0.969773	0.896714
HG003	EXOME	BW	FB	SNP	0.994121	0.995929	0.992319
HG003	EXOME	BW	G1	INDEL	0.954944	0.968974	0.941315
HG003	EXOME	BW	G1	SNP	0.993064	0.994789	0.991345
HG003	EXOME	BW	G2	INDEL	0.928152	0.967337	0.892019
HG003	EXOME	BW	G2	SNP	0.773698	0.997269	0.632012
HG003	EXOME	BW	GH	INDEL	0.961544	0.960648	0.962441
HG003	EXOME	BW	GH	SNP	0.992396	0.996564	0.988262
HG003	EXOME	BW	ST	INDEL	0.975086	0.988067	0.962441
HG003	EXOME	BW	ST	SNP	0.996675	0.996271	0.997079
HG003	EXOME	IS	DV	INDEL	0.98224	0.992874	0.971831
HG003	EXOME	IS	DV	SNP	0.998324	0.997624	0.999026
HG003	EXOME	IS	FB	INDEL	0.949614	0.973105	0.92723
HG003	EXOME	IS	FB	SNP	0.994191	0.997875	0.990534
HG003	EXOME	IS	G1	INDEL	0.95129	0.966427	0.93662
HG003	EXOME	IS	G1	SNP	0.994202	0.995983	0.992427
HG003	EXOME	IS	G2	INDEL	0.924371	0.964646	0.887324
HG003	EXOME	IS	G2	SNP	0.782617	0.997486	0.643912
HG003	EXOME	IS	GH	INDEL	0.964859	0.96729	0.962441
HG003	EXOME	IS	GH	SNP	0.993018	0.997544	0.988532
HG003	EXOME	IS	ST	INDEL	0.95656	0.960094	0.953052
HG003	EXOME	IS	ST	SNP	0.99797	0.998754	0.997187
HG003	EXOME	NO	DV	INDEL	0.987004	0.995272	0.978873
HG003	EXOME	NO	DV	SNP	0.99827	0.997785	0.998756
HG003	EXOME	NO	FB	INDEL	0.951509	0.985037	0.920188
HG003	EXOME	NO	FB	SNP	0.994983	0.997716	0.992265
HG003	EXOME	NO	G1	INDEL	0.95855	0.971429	0.946009
HG003	EXOME	NO	G1	SNP	0.994856	0.995881	0.993834
HG003	EXOME	NO	G2	INDEL	0.934308	0.972431	0.899061
HG003	EXOME	NO	G2	SNP	0.780504	0.997643	0.640991
HG003	EXOME	NO	GH	INDEL	0.967416	0.965358	0.969484
HG003	EXOME	NO	GH	SNP	0.993022	0.997001	0.989073
HG003	EXOME	NO	ST	INDEL	0.975086	0.988067	0.962441
HG003	EXOME	NO	ST	SNP	0.997052	0.996972	0.997133
HG003	GENOME	BT	DV	INDEL	0.993243	0.997763	0.988764
HG003	GENOME	BT	DV	SNP	0.997143	0.998182	0.996105
HG003	GENOME	BT	FB	INDEL	0.866909	0.983099	0.775281
HG003	GENOME	BT	FB	SNP	0.97225	0.999043	0.946857
HG003	GENOME	BT	G1	INDEL	0.972965	0.97973	0.966292
HG003	GENOME	BT	G1	SNP	0.989081	0.992268	0.985914
HG003	GENOME	BT	G2	INDEL	0.970636	0.979638	0.961798
HG003	GENOME	BT	G2	SNP	0.988496	0.99136	0.985647
HG003	GENOME	BT	GH	INDEL	0.97991	0.980044	0.979775
HG003	GENOME	BT	GH	SNP	0.959407	0.999422	0.922474
HG003	GENOME	BT	ST	INDEL	0.795867	0.962025	0.678652
HG003	GENOME	BT	ST	SNP	0.762334	0.981188	0.623306
HG003	GENOME	BW	DV	INDEL	0.994378	0.997768	0.991011
HG003	GENOME	BW	DV	SNP	0.99864	0.998347	0.998933
HG003	GENOME	BW	FB	INDEL	0.894406	0.973822	0.826966
HG003	GENOME	BW	FB	SNP	0.98341	0.997858	0.969374
HG003	GENOME	BW	G1	INDEL	0.98191	0.99095	0.973034
HG003	GENOME	BW	G1	SNP	0.995001	0.997053	0.992957
HG003	GENOME	BW	G2	INDEL	0.982961	0.995444	0.970787
HG003	GENOME	BW	G2	SNP	0.994682	0.996466	0.992904
HG003	GENOME	BW	GH	INDEL	0.987689	0.988864	0.986517
HG003	GENOME	BW	GH	SNP	0.989639	0.995787	0.983566
HG003	GENOME	BW	ST	INDEL	0.986463	0.993243	0.979775
HG003	GENOME	BW	ST	SNP	0.997116	0.997969	0.996265
HG003	GENOME	IS	DV	INDEL	0.994378	0.997768	0.991011
HG003	GENOME	IS	DV	SNP	0.998666	0.998453	0.99888
HG003	GENOME	IS	FB	INDEL	0.921121	0.98481	0.865169
HG003	GENOME	IS	FB	SNP	0.983297	0.998022	0.969
HG003	GENOME	IS	G1	INDEL	0.979655	0.988688	0.970787
HG003	GENOME	IS	G1	SNP	0.994842	0.996627	0.993064
HG003	GENOME	IS	G2	INDEL	0.978436	0.990888	0.966292
HG003	GENOME	IS	G2	SNP	0.994761	0.996626	0.992904
HG003	GENOME	IS	GH	INDEL	0.987649	0.991051	0.98427
HG003	GENOME	IS	GH	SNP	0.990495	0.996973	0.9841
HG003	GENOME	IS	ST	INDEL	0.98982	0.997743	0.982022
HG003	GENOME	IS	ST	SNP	0.99781	0.998771	0.996852
HG003	GENOME	NO	DV	INDEL	0.992138	0.995536	0.988764
HG003	GENOME	NO	DV	SNP	0.998587	0.998241	0.998933
HG003	GENOME	NO	FB	INDEL	0.91572	0.987147	0.853933
HG003	GENOME	NO	FB	SNP	0.983172	0.998899	0.967933
HG003	GENOME	NO	G1	INDEL	0.980811	0.988713	0.973034
HG003	GENOME	NO	G1	SNP	0.995323	0.997055	0.993597
HG003	GENOME	NO	G2	INDEL	0.980745	0.990909	0.970787
HG003	GENOME	NO	G2	SNP	0.995188	0.997321	0.993064
HG003	GENOME	NO	GH	INDEL	0.988789	0.991071	0.986517
HG003	GENOME	NO	GH	SNP	0.990844	0.997298	0.984473
HG003	GENOME	NO	ST	INDEL	0.98982	0.997743	0.982022
HG003	GENOME	NO	ST	SNP	0.997224	0.997916	0.996532
HG004	EXOME	BT	DV	INDEL	0.968244	0.974118	0.962441
HG004	EXOME	BT	DV	SNP	0.998108	0.998054	0.998162
HG004	EXOME	BT	FB	INDEL	0.861714	0.94958	0.788732
HG004	EXOME	BT	FB	SNP	0.989612	0.998405	0.980973
HG004	EXOME	BT	G1	INDEL	0.947854	0.982587	0.915493
HG004	EXOME	BT	G1	SNP	0.986454	0.998947	0.97427
HG004	EXOME	BT	G2	INDEL	0.905294	0.981081	0.840376
HG004	EXOME	BT	G2	SNP	0.731057	0.999531	0.57627
HG004	EXOME	BT	GH	INDEL	0.972698	0.988124	0.957746
HG004	EXOME	BT	GH	SNP	0.97499	0.999773	0.951405
HG004	EXOME	BT	ST	INDEL	0.963153	0.978417	0.948357
HG004	EXOME	BT	ST	SNP	0.996586	0.999077	0.994108
HG004	EXOME	BW	DV	INDEL	0.982359	0.988263	0.976526
HG004	EXOME	BW	DV	SNP	0.998649	0.998218	0.999081
HG004	EXOME	BW	FB	INDEL	0.906748	0.951282	0.866197
HG004	EXOME	BW	FB	SNP	0.994503	0.996527	0.992486
HG004	EXOME	BW	G1	INDEL	0.952785	0.964539	0.941315
HG004	EXOME	BW	G1	SNP	0.989178	0.992651	0.98573
HG004	EXOME	BW	G2	INDEL	0.905515	0.966057	0.852113
HG004	EXOME	BW	G2	SNP	0.723868	0.996304	0.568432
HG004	EXOME	BW	GH	INDEL	0.965113	0.965438	0.964789
HG004	EXOME	BW	GH	SNP	0.992244	0.995537	0.988973
HG004	EXOME	BW	ST	INDEL	0.976437	0.983491	0.969484
HG004	EXOME	BW	ST	SNP	0.99692	0.99649	0.997351
HG004	EXOME	IS	DV	INDEL	0.980053	0.983607	0.976526
HG004	EXOME	IS	DV	SNP	0.998487	0.998164	0.998811
HG004	EXOME	IS	FB	INDEL	0.943554	0.968137	0.920188
HG004	EXOME	IS	FB	SNP	0.99379	0.997116	0.990486
HG004	EXOME	IS	G1	INDEL	0.96075	0.978469	0.943662
HG004	EXOME	IS	G1	SNP	0.991178	0.995474	0.986919
HG004	EXOME	IS	G2	INDEL	0.914938	0.98153	0.856808
HG004	EXOME	IS	G2	SNP	0.737502	0.997787	0.584919
HG004	EXOME	IS	GH	INDEL	0.973127	0.976798	0.969484
HG004	EXOME	IS	GH	SNP	0.993352	0.99733	0.989405
HG004	EXOME	IS	ST	INDEL	0.969828	0.965517	0.974178
HG004	EXOME	IS	ST	SNP	0.998079	0.999079	0.997081
HG004	EXOME	NO	DV	INDEL	0.982359	0.988263	0.976526
HG004	EXOME	NO	DV	SNP	0.998487	0.997948	0.999027
HG004	EXOME	NO	FB	INDEL	0.931814	0.969773	0.896714
HG004	EXOME	NO	FB	SNP	0.995122	0.997772	0.992486
HG004	EXOME	NO	G1	INDEL	0.959391	0.980723	0.938967
HG004	EXOME	NO	G1	SNP	0.993713	0.996359	0.991081
HG004	EXOME	NO	G2	INDEL	0.916065	0.984127	0.856808
HG004	EXOME	NO	G2	SNP	0.732231	0.997761	0.578324
HG004	EXOME	NO	GH	INDEL	0.976436	0.985915	0.967136
HG004	EXOME	NO	GH	SNP	0.993461	0.99733	0.989622
HG004	EXOME	NO	ST	INDEL	0.979995	0.985882	0.974178
HG004	EXOME	NO	ST	SNP	0.997324	0.997405	0.997243
HG004	GENOME	BT	DV	INDEL	0.988731	0.997758	0.979866
HG004	GENOME	BT	DV	SNP	0.997359	0.998451	0.996269
HG004	GENOME	BT	FB	INDEL	0.862228	0.991354	0.762864
HG004	GENOME	BT	FB	SNP	0.968828	0.999377	0.940092
HG004	GENOME	BT	G1	INDEL	0.973982	0.988662	0.959732
HG004	GENOME	BT	G1	SNP	0.988866	0.990745	0.986995
HG004	GENOME	BT	G2	INDEL	0.970561	0.986364	0.955257
HG004	GENOME	BT	G2	SNP	0.988971	0.991009	0.986942
HG004	GENOME	BT	GH	INDEL	0.976447	0.98434	0.96868
HG004	GENOME	BT	GH	SNP	0.960751	0.999367	0.925008
HG004	GENOME	BT	ST	INDEL	0.739043	0.935593	0.610738
HG004	GENOME	BT	ST	SNP	0.69649	0.970569	0.543119
HG004	GENOME	BW	DV	INDEL	0.988816	0.993333	0.98434
HG004	GENOME	BW	DV	SNP	0.999014	0.999041	0.998987
HG004	GENOME	BW	FB	INDEL	0.884385	0.970822	0.812081
HG004	GENOME	BW	FB	SNP	0.981814	0.997252	0.966848
HG004	GENOME	BW	G1	INDEL	0.98226	0.982418	0.982103
HG004	GENOME	BW	G1	SNP	0.994719	0.995569	0.993871
HG004	GENOME	BW	G2	INDEL	0.982142	0.986696	0.977629
HG004	GENOME	BW	G2	SNP	0.994215	0.99456	0.993871
HG004	GENOME	BW	GH	INDEL	0.980222	0.976139	0.98434
HG004	GENOME	BW	GH	SNP	0.987203	0.991716	0.982731
HG004	GENOME	BW	ST	INDEL	0.984236	0.993243	0.975391
HG004	GENOME	BW	ST	SNP	0.997893	0.998719	0.997069
HG004	GENOME	IS	DV	INDEL	0.989951	0.993348	0.986577
HG004	GENOME	IS	DV	SNP	0.998801	0.998827	0.998774
HG004	GENOME	IS	FB	INDEL	0.934183	0.985258	0.888143
HG004	GENOME	IS	FB	SNP	0.983648	0.997807	0.969886
HG004	GENOME	IS	G1	INDEL	0.975608	0.975824	0.975391
HG004	GENOME	IS	G1	SNP	0.994663	0.996098	0.993231
HG004	GENOME	IS	G2	INDEL	0.972159	0.975664	0.96868
HG004	GENOME	IS	G2	SNP	0.994981	0.996844	0.993124
HG004	GENOME	IS	GH	INDEL	0.977873	0.978118	0.977629
HG004	GENOME	IS	GH	SNP	0.989802	0.99681	0.982891
HG004	GENOME	IS	ST	INDEL	0.987586	0.997748	0.977629
HG004	GENOME	IS	ST	SNP	0.998079	0.999145	0.997015
HG004	GENOME	NO	DV	INDEL	0.989951	0.993348	0.986577
HG004	GENOME	NO	DV	SNP	0.998987	0.999041	0.998934
HG004	GENOME	NO	FB	INDEL	0.915021	0.984655	0.854586
HG004	GENOME	NO	FB	SNP	0.981814	0.998787	0.965409
HG004	GENOME	NO	G1	INDEL	0.986596	0.991131	0.982103
HG004	GENOME	NO	G1	SNP	0.995624	0.996901	0.99435
HG004	GENOME	NO	G2	INDEL	0.983169	0.991071	0.975391
HG004	GENOME	NO	G2	SNP	0.995914	0.997966	0.993871
HG004	GENOME	NO	GH	INDEL	0.988838	0.993377	0.98434
HG004	GENOME	NO	GH	SNP	0.99037	0.996921	0.983904
HG004	GENOME	NO	ST	INDEL	0.985341	0.995495	0.975391
HG004	GENOME	NO	ST	SNP	0.997786	0.998665	0.996909
HG005	EXOME	BT	DV	INDEL	0.97305	0.988124	0.95843
HG005	EXOME	BT	DV	SNP	0.998162	0.999002	0.997325
HG005	EXOME	BT	FB	INDEL	0.851334	0.946328	0.773672
HG005	EXOME	BT	FB	SNP	0.988374	0.997968	0.978963
HG005	EXOME	BT	G1	INDEL	0.943618	0.982587	0.907621
HG005	EXOME	BT	G1	SNP	0.992581	0.999097	0.98615
HG005	EXOME	BT	G2	INDEL	0.916298	0.981627	0.859122
HG005	EXOME	BT	G2	SNP	0.805837	0.999456	0.67506
HG005	EXOME	BT	GH	INDEL	0.962141	0.987952	0.937644
HG005	EXOME	BT	GH	SNP	0.972706	0.999889	0.946963
HG005	EXOME	BT	ST	INDEL	0.958599	0.983051	0.935335
HG005	EXOME	BT	ST	SNP	0.995342	0.998575	0.992131
HG005	EXOME	BW	DV	INDEL	0.98835	0.997658	0.979215
HG005	EXOME	BW	DV	SNP	0.998453	0.998426	0.998479
HG005	EXOME	BW	FB	INDEL	0.890309	0.943299	0.842956
HG005	EXOME	BW	FB	SNP	0.992882	0.994319	0.991449
HG005	EXOME	BW	G1	INDEL	0.94046	0.95283	0.928406
HG005	EXOME	BW	G1	SNP	0.991852	0.990736	0.99297
HG005	EXOME	BW	G2	INDEL	0.914875	0.952736	0.879908
HG005	EXOME	BW	G2	SNP	0.80208	0.995028	0.671808
HG005	EXOME	BW	GH	INDEL	0.956221	0.956322	0.95612
HG005	EXOME	BW	GH	SNP	0.98939	0.993077	0.985731
HG005	EXOME	BW	ST	INDEL	0.971913	0.985782	0.95843
HG005	EXOME	BW	ST	SNP	0.99528	0.99502	0.995541
HG005	EXOME	IS	DV	INDEL	0.981374	0.990632	0.972286
HG005	EXOME	IS	DV	SNP	0.998269	0.99806	0.998479
HG005	EXOME	IS	FB	INDEL	0.935635	0.968059	0.905312
HG005	EXOME	IS	FB	SNP	0.99294	0.997249	0.988669
HG005	EXOME	IS	G1	INDEL	0.951563	0.975904	0.928406
HG005	EXOME	IS	G1	SNP	0.994746	0.996369	0.993128
HG005	EXOME	IS	G2	INDEL	0.926148	0.974684	0.882217
HG005	EXOME	IS	G2	SNP	0.813289	0.997637	0.686444
HG005	EXOME	IS	GH	INDEL	0.969533	0.985782	0.953811
HG005	EXOME	IS	GH	SNP	0.991427	0.997029	0.985888
HG005	EXOME	IS	ST	INDEL	0.963797	0.976415	0.951501
HG005	EXOME	IS	ST	SNP	0.997216	0.99858	0.995856
HG005	EXOME	NO	DV	INDEL	0.986025	0.995316	0.976905
HG005	EXOME	NO	DV	SNP	0.998322	0.998112	0.998531
HG005	EXOME	NO	FB	INDEL	0.926417	0.969697	0.886836
HG005	EXOME	NO	FB	SNP	0.994001	0.997097	0.990924
HG005	EXOME	NO	G1	INDEL	0.951655	0.973558	0.930716
HG005	EXOME	NO	G1	SNP	0.994804	0.995222	0.994387
HG005	EXOME	NO	G2	INDEL	0.926119	0.974619	0.882217
HG005	EXOME	NO	G2	SNP	0.810363	0.996936	0.682615
HG005	EXOME	NO	GH	INDEL	0.969746	0.978923	0.960739
HG005	EXOME	NO	GH	SNP	0.991012	0.995816	0.986255
HG005	EXOME	NO	ST	INDEL	0.971913	0.985782	0.95843
HG005	EXOME	NO	ST	SNP	0.996456	0.997216	0.995698
HG005	GENOME	BT	DV	INDEL	0.992121	0.997758	0.986547
HG005	GENOME	BT	DV	SNP	0.998964	0.999534	0.998395
HG005	GENOME	BT	FB	INDEL	0.919315	0.977444	0.867713
HG005	GENOME	BT	FB	SNP	0.989963	0.999683	0.98043
HG005	GENOME	BT	G1	INDEL	0.988734	0.995495	0.982063
HG005	GENOME	BT	G1	SNP	0.997069	0.998961	0.995185
HG005	GENOME	BT	G2	INDEL	0.985427	0.988814	0.982063
HG005	GENOME	BT	G2	SNP	0.996913	0.998908	0.994926
HG005	GENOME	BT	GH	INDEL	0.986622	0.986696	0.986547
HG005	GENOME	BT	GH	SNP	0.959326	0.999888	0.921926
HG005	GENOME	BT	ST	INDEL	0.864697	0.969613	0.780269
HG005	GENOME	BT	ST	SNP	0.796369	0.986762	0.667564
HG005	GENOME	BW	DV	INDEL	0.997788	0.995585	1
HG005	GENOME	BW	DV	SNP	0.999741	0.999534	0.999948
HG005	GENOME	BW	FB	INDEL	0.95023	0.983333	0.919283
HG005	GENOME	BW	FB	SNP	0.995007	0.994569	0.995444
HG005	GENOME	BW	G1	INDEL	0.988874	0.986726	0.991031
HG005	GENOME	BW	G1	SNP	0.997079	0.995766	0.998395
HG005	GENOME	BW	G2	INDEL	0.988874	0.986726	0.991031
HG005	GENOME	BW	G2	SNP	0.996872	0.995559	0.998188
HG005	GENOME	BW	GH	INDEL	0.988908	0.984581	0.993274
HG005	GENOME	BW	GH	SNP	0.994699	0.993697	0.995703
HG005	GENOME	BW	ST	INDEL	0.991011	0.995516	0.986547
HG005	GENOME	BW	ST	SNP	0.996953	0.994641	0.999275
HG005	GENOME	IS	DV	INDEL	0.998893	0.997788	1
HG005	GENOME	IS	DV	SNP	0.999638	0.999379	0.999896
HG005	GENOME	IS	FB	INDEL	0.960169	0.976959	0.943946
HG005	GENOME	IS	FB	SNP	0.996504	0.997046	0.995962
HG005	GENOME	IS	G1	INDEL	0.988804	0.991071	0.986547
HG005	GENOME	IS	G1	SNP	0.99824	0.997827	0.998654
HG005	GENOME	IS	G2	INDEL	0.988804	0.991071	0.986547
HG005	GENOME	IS	G2	SNP	0.998059	0.997672	0.998447
HG005	GENOME	IS	GH	INDEL	0.987742	0.986696	0.988789
HG005	GENOME	IS	GH	SNP	0.996552	0.997923	0.995185
HG005	GENOME	IS	ST	INDEL	0.991011	0.995516	0.986547
HG005	GENOME	IS	ST	SNP	0.999327	0.999069	0.999586
HG005	GENOME	NO	DV	INDEL	0.995563	0.993377	0.997758
HG005	GENOME	NO	DV	SNP	0.999715	0.999483	0.999948
HG005	GENOME	NO	FB	INDEL	0.958573	0.985882	0.932735
HG005	GENOME	NO	FB	SNP	0.997328	0.999324	0.99534
HG005	GENOME	NO	G1	INDEL	0.988839	0.988889	0.988789
HG005	GENOME	NO	G1	SNP	0.998319	0.997673	0.998965
HG005	GENOME	NO	G2	INDEL	0.989939	0.991091	0.988789
HG005	GENOME	NO	G2	SNP	0.998292	0.998034	0.99855
HG005	GENOME	NO	GH	INDEL	0.991071	0.991111	0.991031
HG005	GENOME	NO	GH	SNP	0.997202	0.998081	0.996324
HG005	GENOME	NO	ST	INDEL	0.991041	0.993304	0.988789
HG005	GENOME	NO	ST	SNP	0.999043	0.998552	0.999534
